# Age-related epithelial defects limit thymic function and regeneration

**DOI:** 10.1101/2021.12.16.472014

**Authors:** Anastasia I. Kousa, Lorenz Jahn, Kelin Zhao, Angel E. Flores, David Granadier, Kirsten Cooper, Julie M. Sheridan, Andri Lemarquis, Lisa Sikkema, Kimon V. Argyropoulos, Jennifer Tsai, Amina Lazrak, Katherine Nichols, Nichole Lee, Romina Ghale, Florent Malard, Hana Andrlova, Antonio L.C. Gomes, Enrico Velardi, Salma Youssef, Marina B. da Silva, Melissa Docampo, Roshan Sharma, Linas Mazutis, Verena C. Wimmer, Kelly L. Rogers, Susan DeWolf, Brianna Gipson, Manu Setty, Dana Pe’er, Nancy R. Manley, Daniel H.D. Gray, Jarrod A. Dudakov, Marcel R.M. van den Brink

## Abstract

The thymus is essential for establishing adaptive immunity yet undergoes age-related atrophy leading to compromised immune responsiveness. The thymus is also extremely sensitive to acute insult and although capable of regeneration, this capacity declines with age. Focusing on non-hematopoietic stromal cells, and using single-cell and spatial transcriptomics, lineage-tracing, and advanced imaging, we discovered two atypical thymic epithelial cell (TEC) states that emerged with age. Age-associated (aa)TECs formed atypical high-density epithelial clusters that were devoid of thymocytes, an accretion of non-functional thymic tissue that worsened with age and exhibited features of partial epithelial-to-mesenchymal transition (EMT). *In silico* interaction analysis revealed that aaTEC emergence drew tonic signals from other TEC populations at baseline, acting as a sink for TEC growth factors. Following damage, aaTEC expanded substantially, further perturbing trophic pathways, and correlating with defective regeneration of the involuted thymus. These findings define a unique feature of thymic involution linked to immune aging.
