## Supplementary material for "Age-related epithelial defects limit thymic function and regeneration": Data Table S3

### Sheet: top 30 subse genes on human TEC
		SUBSETS	MOUSE GENES
SUBSET SIGNATURE GENES	Within TEC	aaTEC1_sign	Zbtb20	Cd81	Trpm3	Slc16a11	Gstm1	Btg1	BC006965	Cldn3	S100a11	Gsta4	Ly6e	Cdk19	Wfdc18	Slc9a3r1	Ifi27l2a	Aldoc	Phlda1	Anxa2	Taldo1	Socs2	Fam107a	Krt18	Pbx1	Tm4sf1	Meis2	Gsn	Anxa1	Bmp6	Epcam	Dbi
		aaTEC2_sign	Csmd1	Zeb2	Mgp	Gsn	Zbtb20	Ndrg2	Serpine2	Cd81	Fxyd1	Laptm4a	Gpx3	Socs3	Igfbp7	Airn	Lgals1	Fos	Prrx1	Prkg1	Junb	Sparc	Cebpd	Apoe	Gstm1	Gadd45g	Id3	Egr1	Ptn	Cd63	Tm4sf1	Ccdc80
		cTEC_sign	Ctsl	Cstb	Cxcl12	Prss16	Krt18	Gas6	Pltp	Slc46a2	Ndufa11	Tbata	Ccl25	Psmb11	Tmem131l	Nlgn1	Prxl2b	Pax1	Wnt4	Dpp6	Psmb9	Bnip3l	Snhg11	Copz2	AI646519	Ank3	Lamp2	Ndrg3	Shisa2	Rgcc	Krt8	Rbfox1
		mTEC1_sign	Apoe	Ifitm3	Rbms3	Ly6a	Ifi27l2a	Krt5	Krt14	Ctsl	Gas1	Ifitm2	Ccl21a	Itm2b	Gas6	Dcn	Isg15	Igfbp4	Laptm4a	Eya4	Cpne8	Mgp	Mir100hg	Sult5a1	Rtp4	Iigp1	Nxn	Rbp1	Gas5	Zfp36l1	Gsn	Ank3
		mTECprol_sign	Tpm2	Krt17	Ascl1	Tmsb10	Ptma	Rgs5	Adm	H2afy2	Hes6	Krt7	Cdk4	Pfn1	Sox4	Skint10	Tubb6	Cfl1	Mapk13	Tubb2b	Wfdc18	Ccnd2	Stmn1	Mdk	Ccl19	Cd82	Gm49708	H3f3b	Lgals1	Prxl2b	Ybx1	Actg1
		mTEC2_sign	Srgn	Cyba	Ubd	Cd74	S100a14	Syt1	Cd52	Aire	H2-Aa	H2-Oa	Lrrc42	Mrpl38	H2-Eb1	Hagh	Nfkbia	Dpp10	Cdx1	Psme2	Hdc	Calcb	H2-DMb2	H2-Eb2	Fam89a	Gm47938	Hspb11	Fscn1	Csn2	Bspry	Ndufc2	Fezf2
		mTEC3_sign	Ly6d	Dapl1	Dmkn	Spink5	Skint3	Fxyd3	Sfn	Tacstd2	Hspb1	Cdkn1a	Oit1	Pdzk1ip1	Prdx5	Cdkn2a	Perp	Cdkn2b	Gsta4	Atox1	Lypd3	Cst6	Metrnl	Sbsn	Dstn	Dsp	Calml3	Rab11a	Krt17	Krt23	Bcl2a1b	Serpinb2
		tuft_sign	Mctp1	Gng13	Avil	Rgs13	Espn	Lrmp	Anxa4	Ltc4s	Ptpn18	Bmx	Cystm1	Ivns1abp	Fyb	Ly6g6f	Calm2	Ethe1	Reep5	Lima1	1810046K07Rik	Abhd2	Pik3r5	Trpm5	St18	Crip1	Dgki	Pou2f3	Vav1	Scand1	Chil1	Alox5ap
		nTEC_sign	Ptprn2	Cacna2d1	Car8	Scg5	Stxbp5l	Snap25	Chga	Cd9	Dnajc12	Ccser1	Camk2n1	Syt7	Pam	Cacna1a	Syt1	Cacnb2	Cystm1	Tshz2	Fam183b	Cplx2	Ceacam10	Btg2	Rims2	Resp18	Fhl2	A230057D06Rik	Tmem163	Rap1gap2	Kcnb2	Nfasc
		goblet_sign	Wfdc2	Cyp2f2	Cxcl17	Gsto1	Nupr1	S100a11	Anxa3	Sorbs2	H2-K1	Serpinb11	Krt19	Slc12a2	Fxyd3	Ly6d	Aqp5	Alcam	Bsg	Bace2	Ly6e	F3	Ly6a	Mecom	AW112010	Pglyrp1	Atp1b1	Cp	Anxa1	Tspan8	Irf7	Lgals3bp
		Mlike_sign	Ccl20	Ccl9	Serpinb6a	Serpinb1a	Tmsb4x	2200002D01Rik	Nostrin	Ctsh	Ccl6	AW112010	Spib	Bcl2a1d	Csn2	Cyp2a5	Fabp1	Hamp	Pold1	Bcl2a1b	Atox1	Iscu	Pglyrp1	Bcl2a1a	Clu	Krt20	Atp6v1c1	H2-M2	Gjb2	Crip1	Fabp5	Ubd
	Within FB	capsFB_sign	Pi16	Timp2	Fn1	Opcml	Cd248	Mfap5	Anxa3	Pcolce2	Ackr3	Fndc1	Igfbp6	Sema3c	Clec3b	Creb5	Smpd3	Tmem100	Adgrd1	Ly6c1	Pcsk6	Nid1	Fbn1	Dpp4	Pla1a	Efhd1	Col14a1	Ebf2	Fstl1	Metrnl	Plpp3	Sdk1
		intFB_sign	Smoc2	Gpx3	Penk	Igf1	Gas1	Inmt	Pcolce	Lrp1	Itm2a	Gdf10	Rbp1	Fbln1	Sfrp1	Slit3	Svep1	Auts2	Lpl	Celf2	Serpinf1	Il11ra1	Adamts12	Abca8a	Cygb	Nfib	Dcn	Selenop	Ntrk2	Tmem119	Mgst1	Igfbp3
		medFB_sign	Csmd1	Serpine2	Enpp2	Ptn	Tmem176b	Tmem176a	B2m	Ccl19	Igfbp7	Apod	Bgn	H2-D1	Des	Ltc4s	Lhfp	Ifitm1	Cd9	Apoe	Lsamp	Ly6e	H2-K1	H2-Q7	Sparcl1	Il34	Ndufa4l2	Tcf4	Spon1	Colec12	Nrp1	Mylk
	Within EC	artEC_sign	Fbln5	Stmn2	Clu	Sema3g	Glul	Tm4sf1	Eps8l2	Col8a1	Nebl	Vegfc	Alpl	Arl15	Gja4	Edn1	S100a6	Mast4	Sox17	Pdgfd	Fbln2	Vim	Ltbp4	Slc6a6	Klf2	Heg1	Epas1	Fxyd5	Ly6a	Crip1	Fn1	Cd9
		capEC_sign	Gpihbp1	Rgcc	Fabp4	Cd36	Car4	Mgll	Cd300lg	Tcf15	Kdr	Arhgap18	Igfbp7	Kank3	Aqp7	Etl4	Tspan13	Cavin2	Hspb1	Ppp1r2	Lims2	Fabp5	Nrp1	Timp4	Gng11	2004-09-01	Lpl	Gm12002	Ccdc85a	Plpp3	Ablim3	Sparc
		venEC_sign	Lrg1	Il6st	Vwf	Plvap	mt-Co1	Selp	Spint2	Pcdh7	mt-Nd4	2200002D01Rik	Tmsb10	Eef1a1	mt-Co3	Bgn	Pde4d	mt-Atp6	Aqp1	Tpt1	Ctla2a	Ackr1	Apoe	Pdlim1	Cd9	St3gal4	Ehd4	Fth1	Eef1b2	Pecam1	Thsd7a	Col15a1
		SUBSETS	HUMAN ORTHOLOGUE GENES
SUBSET SIGNATURE GENES	Within TEC	aaTEC1_sign	ZBTB20	CD81	TRPM3	SLC16A11	GSTM1	BTG1	---------------	CLDN3	S100A11	GSTA4	LY6E	CDK19	---------------	SLC9A3R1	---------------	ALDOC	PHLDA1	ANXA2	TALDO1	SOCS2	FAM107A	KRT18	PBX1	TM4SF1	MEIS2	GSN	ANXA1	BMP6	EPCAM	DBI
		aaTEC2_sign	CSMD1	ZEB2	MGP	GSN	ZBTB20	NDRG2	SERPINE2	CD81	FXYD1	LAPTM4A	GPX3	SOCS3	IGFBP7	AIRN	LGALS1	FOS	PRRX1	PRKG1	JUNB	SPARC	CEBPD	APOE	GSTM1	GADD45G	ID3	EGR1	PTN	CD63	TM4SF1	CCDC80
		cTEC_sign	CTSL	CSTB	CXCL12	PRSS16	KRT18	GAS6	PLTP	SLC46A2	NDUFA11	TBATA	CCL25	PSMB11	TMEM131L	NLGN1	PRXL2B	PAX1	WNT4	DPP6	PSMB9	BNIP3L	---------------	COPZ2	---------------	ANK3	LAMP2	NDRG3	SHISA2	RGCC	KRT8	RBFOX1
		mTEC1_sign	APOE	IFITM3	RBMS3	---------------	---------------	KRT5	KRT14	CTSL	GAS1	IFITM2	CCL21	ITM2B	GAS6	DCN	ISG15	IGFBP4	LAPTM4A	EYA4	CPNE8	MGP	MIR100HG	SULT1A1;SULT1A2;SULT1A3;SULT1A4;	RTP4	---------------	NXN	RBP1	GAS5	ZFP36L1	GSN	ANK3
		mTECprol_sign	TPM2	KRT17	ASCL1	TMSB10	PTMA	RGS5	ADM	H2AFY2	HES6	KRT7	CDK4	PFN1	SOX4	---------------	TUBB6	CFL1	MAPK13	TUBB2B	WFDC18	CCND2	STMN1	MDK	CCL19	CD82	---------------	H3F3B	LGALS1	PRXL2B	YBX1	ACTG1
		mTEC2_sign	SRGN	CYBA	UBD	CD74	S100A14	SYT1	CD52	AIRE	---------------	HLA-DOA	LRRC42	MRPL38	---------------	HAGH	NFKBIA	DPP10	CDX1	PSME2	HDC	CALCB	H2-DMB	HLA-DRB1;HLA-DRB2	FAM89A	---------------	HSPB11	FSCN1	CSN2	BSPRY	NDUFC2	FEZF2
		mTEC3_sign	LY6D	DAPL1	DMKN	SPINK5	---------------	FXYD3	SFN	TACSTD2	HSPB1	CDKN1A	OIT1	PDZK1IP1	PRDX5	CDKN2A	PERP	CDKN2B	GSTA4	ATOX1	LYPD3	CST6	METRNL	SBSN	DSTN	DSP	CALML3	RAB11A	KRT17	KRT23	BCL2A1	SERPINB2
		tuft_sign	MCTP1	GNG13	AVIL	RGS13	ESPN	LRMP	ANXA4	LTC4S	PTPN18	BMX	CYSTM1	IVNS1ABP	FYB	LY6G6F	CALM2	ETHE1	REEP5	LIMA1	1810046K07RIK	ABHD2	PIK3R5	TRPM5	ST18	CRIP1	DGKI	POU2F3	VAV1	SCAND1	CHI3L1	ALOX5AP
		nTEC_sign	PTPRN2	CACNA2D1	CA8	SCG5	STXBP5L	SNAP25	CHGA	CD9	DNAJC12	CCSER1	CAMK2N1	SYT7	PAM	CACNA1A	SYT1	CACNB2	CYSTM1	TSHZ2	FAM183A	CPLX2	PSG1;PSG2;PSG3;PSG4;PSG5;PSG6;PSG7;PSG8;PSG9;PSG11;CEACAM1;CEACAM3;CEACAM5;CEACAM6;CEACAM7;CEACAM8;	BTG2	RIMS2	RESP18	FHL2	---------------	TMEM163	RAP1GAP2	KCNB2	NFASC
		goblet_sign	WFDC2	CYP2F1	CXCL17	GSTO1	NUPR1	S100A11	ANXA3	SORBS2	HLA-A;HLA-B;HLA-C;HLA-E;HLA-F;HLA-G;	SERPINB11	KRT19	SLC12A2	FXYD3	LY6D	AQP5	ALCAM	BSG	BACE2	LY6E	F3	---------------	MECOM	---------------	PGLYRP1	ATP1B1	CP	ANXA1	TSPAN8	IRF7	LGALS3BP
		Mlike_sign	CCL20	CCL15;CCL23	SERPINB6	SERPINB1	TMSB4X	C19orf33	NOSTRIN	CTSH	CCL15;CCL23	---------------	SPIB	BCL2A1	CSN2	CYP2A6;CYP2A7;CYP2A13	FABP1	HAMP	POLD1	BCL2A1	ATOX1	ISCU	PGLYRP1	BCL2A1	CLU	KRT20	ATP6V1C1	HLA-A;HLA-B;HLA-C;HLA-E;HLA-F;HLA-G	GJB2	CRIP1	FABP5	UBD
	Within FB	capsFB_sign	PI16	TIMP2	FN1	OPCML	CD248	MFAP5	ANXA3	PCOLCE2	ACKR3	FNDC1	IGFBP6	SEMA3C	CLEC3B	CREB5	SMPD3	TMEM100	ADGRD1	LY6C1	PCSK6	NID1	FBN1	DPP4	PLA1A	EFHD1	COL14A1	EBF2	FSTL1	METRNL	PLPP3	SDK1
		intFB_sign	SMOC2	GPX3	PENK	IGF1	GAS1	INMT	PCOLCE	LRP1	ITM2A	GDF10	RBP1	FBLN1	SFRP1	SLIT3	SVEP1	AUTS2	LPL	CELF2	SERPINF1	IL11RA1	ADAMTS12	ABCA8A	CYGB	NFIB	DCN	SELENOP	NTRK2	TMEM119	MGST1	IGFBP3
		medFB_sign	CSMD1	SERPINE2	ENPP2	PTN	TMEM176B	TMEM176A	B2M	CCL19	IGFBP7	APOD	BGN	H2-D1	DES	LTC4S	LHFP	IFITM1	CD9	APOE	LSAMP	LY6E	HLA-A;HLA-B;HLA-C;HLA-E;HLA-F;HLA-G;	H2-Q7	SPARCL1	IL34	NDUFA4L2	TCF4	SPON1	COLEC12	NRP1	MYLK
	Within EC	artEC_sign	FBLN5	STMN2	CLU	SEMA3G	GLUL	TM4SF1	EPS8L2	COL8A1	NEBL	VEGFC	ALPL	ARL15	GJA4	EDN1	S100A6	MAST4	SOX17	PDGFD	FBLN2	VIM	LTBP4	SLC6A6	KLF2	HEG1	EPAS1	FXYD5	---------------	CRIP1	FN1	CD9
		capEC_sign	GPIHBP1	RGCC	FABP4	CD36	CAR4	MGLL	CD300LG	TCF15	KDR	ARHGAP18	IGFBP7	KANK3	AQP7	ETL4	TSPAN13	CAVIN2	HSPB1	PPP1R2	LIMS2	FABP5	NRP1	TIMP4	GNG11	38231	LPL	GM12002	CCDC85A	PLPP3	ABLIM3	SPARC
		venEC_sign	LRG1	IL6ST	VWF	PLVAP	MT-CO1	SELP	SPINT2	PCDH7	MT-ND4	C19orf33	TMSB10	EEF1A1	MT-CO3	BGN	PDE4D	MT-ATP6	AQP1	TPT1	CTLA2A	ACKR1	APOE	PDLIM1	CD9	ST3GAL4	EHD4	FTH1	EEF1B2	PECAM1	THSD7A	COL15A1
---------------		= no available orthologue
GENE X;GENE Y		= orthogue gene(s) different to the mouse annotation

### Sheet: top 10 subset 
		SUBSETS	MOUSE GENES
SUBSET SIGNATURE GENES	Within TEC	aaTEC1_sign	Zbtb20	Cd81	Trpm3	Slc16a11	Gstm1	Btg1	BC006965	Cldn3	S100a11	Gsta4
		aaTEC2_sign	Csmd1	Zeb2	Mgp	Gsn	Zbtb20	Ndrg2	Serpine2	Cd81	Fxyd1	Laptm4a
		cTEC_sign	Ctsl	Cstb	Cxcl12	Prss16	Krt18	Gas6	Pltp	Slc46a2	Ndufa11	Tbata
		mTEC1_sign	Apoe	Ifitm3	Rbms3	Ly6a	Ifi27l2a	Krt5	Krt14	Ctsl	Gas1	Ifitm2
		mTECprol_sign	Tpm2	Krt17	Ascl1	Tmsb10	Ptma	Rgs5	Adm	H2afy2	Hes6	Krt7
		mTEC2_sign	Srgn	Cyba	Ubd	Cd74	S100a14	Syt1	Cd52	Aire	H2-Aa	H2-Oa
		mTEC3_sign	Ly6d	Dapl1	Dmkn	Spink5	Skint3	Fxyd3	Sfn	Tacstd2	Hspb1	Cdkn1a
		tuft_sign	Mctp1	Gng13	Avil	Rgs13	Espn	Lrmp	Anxa4	Ltc4s	Ptpn18	Bmx
		nTEC_sign	Ptprn2	Cacna2d1	Car8	Scg5	Stxbp5l	Snap25	Chga	Cd9	Dnajc12	Ccser1
		goblet_sign	Wfdc2	Cyp2f2	Cxcl17	Gsto1	Nupr1	S100a11	Anxa3	Sorbs2	H2-K1	Serpinb11
		Mlike_sign	Ccl20	Ccl9	Serpinb6a	Serpinb1a	Tmsb4x	2200002D01Rik	Nostrin	Ctsh	Ccl6	AW112010
	Within FB	capsFB_sign	Pi16	Timp2	Fn1	Opcml	Cd248	Mfap5	Anxa3	Pcolce2	Ackr3	Fndc1
		intFB_sign	Smoc2	Gpx3	Penk	Igf1	Gas1	Inmt	Pcolce	Lrp1	Itm2a	Gdf10
		medFB_sign	Csmd1	Serpine2	Enpp2	Ptn	Tmem176b	Tmem176a	B2m	Ccl19	Igfbp7	Apod
	Within EC	artEC_sign	Fbln5	Stmn2	Clu	Sema3g	Glul	Tm4sf1	Eps8l2	Col8a1	Nebl	Vegfc
		capEC_sign	Gpihbp1	Rgcc	Fabp4	Cd36	Car4	Mgll	Cd300lg	Tcf15	Kdr	Arhgap18
		venEC_sign	Lrg1	Il6st	Vwf	Plvap	mt-Co1	Selp	Spint2	Pcdh7	mt-Nd4	2200002D01Rik

### Sheet: subset sign on d147
		SUBSETS	MOUSE GENES
SUBSET SIGNATURE GENES	Within TEC	aaTEC1_sign	Zbtb20	Cd81	Trpm3	Slc16a11	Gstm1	Btg1	BC006965	Cldn3	S100a11	Gsta4
		aaTEC2_sign	Csmd1	Zeb2	Mgp	Gsn	Zbtb20	Ndrg2	Serpine2	Cd81	Fxyd1	Laptm4a
		cTEC_sign	Ctsl	Cstb	Cxcl12	Prss16	Krt18	Gas6	Pltp	Slc46a2	Ndufa11	Tbata
		mTEC1_sign	Apoe	Ifitm3	Rbms3	Ly6a	Ifi27l2a	Krt5	Krt14	Ctsl	Gas1	Ifitm2
		mTECprol_sign	Tpm2	Krt17	Ascl1	Tmsb10	Ptma	Rgs5	Adm	H2afy2	Hes6	Krt7
		mTEC2_sign	Srgn	Cyba	Ubd	Cd74	S100a14	Syt1	Cd52	Aire	H2-Aa	H2-Oa
		mTEC3_sign	Ly6d	Dapl1	Dmkn	Spink5	Skint3	Fxyd3	Sfn	Tacstd2	Hspb1	Cdkn1a
		tuft_sign	Mctp1	Gng13	Avil	Rgs13	Espn	Lrmp	Anxa4	Ltc4s	Ptpn18	Bmx
		nTEC_sign	Ptprn2	Cacna2d1	Car8	Scg5	Stxbp5l	Snap25	Chga	Cd9	Dnajc12	Ccser1
		goblet_sign	Wfdc2	Cyp2f2	Cxcl17	Gsto1	Nupr1	S100a11	Anxa3	Sorbs2	H2-K1	Serpinb11
		Mlike_sign	Ccl20	Ccl9	Serpinb6a	Serpinb1a	Tmsb4x	2200002D01Rik	Nostrin	Ctsh	Ccl6	AW112010
	Within FB	capsFB_sign	Pi16	Timp2	Fn1	Opcml	Cd248	Mfap5	Anxa3	Pcolce2	Ackr3	Fndc1
		intFB_sign	Smoc2	Gpx3	Penk	Igf1	Gas1	Inmt	Pcolce	Lrp1	Itm2a	Gdf10
		medFB_sign	Csmd1	Serpine2	Enpp2	Ptn	Tmem176b	Tmem176a	B2m	Ccl19	Igfbp7	Apod
	Within EC	artEC_sign	Fbln5	Stmn2	Clu	Sema3g	Glul	Tm4sf1	Eps8l2	Col8a1	Nebl	Vegfc
		capEC_sign	Gpihbp1	Rgcc	Fabp4	Cd36	Car4	Mgll	Cd300lg	Tcf15	Kdr	Arhgap18
		venEC_sign	Lrg1	Il6st	Vwf	Plvap	mt-Co1	Selp	Spint2	Pcdh7	mt-Nd4	2200002D01Rik
